# Differential reconfiguration of the RNA-interactome during low glucose stress in memory and cytotoxic T cells

**DOI:** 10.64898/2026.06.07.730558

**Authors:** Thomas C.J. Tan, Christos Spanos, David Tollervey

## Abstract

Cellular adaptation to nutrient fluctuation is a fundamental biological process, crucial to cell fate, function, and survival. The choice between aerobic glycolysis and oxidative phosphorylation does not merely satisfy energetic requirements but actively shapes the cellular stress responses. Here we report that during the complex metabolic programming of CD8+ T cells, glucose utilization pathways correlate with the speed and nature of the response to glucose withdrawal. By quantitating systematic RNA-protein interactions in response to glucose withdrawal, we found that effector T cells mount acute transcriptional and post-transcriptional responses to the stress, while memory T cells exhibit slower, more limited responses. The functional dichotomy observed in T cells - between highly glycolytic cytotoxic effector cells and respiratory memory cells - exemplifies how distinct glucose utilization pathways impact immunological fate and function. Understanding the intricate interplay between metabolic modality, glucose pathways, and post-transcriptional control is crucial for deciphering environment adaptations and developing interventions in contexts ranging from immunotherapy to cancer biology.
