## Supplementary material for "Differential reconfiguration of the RNA-interactome during low glucose stress in memory and cytotoxic T cells": Table 1

### Sheet: A
Change peaked in 1st min
GO term	accession	adj. P-value	Proteins
IL15 (7 proteins)
primary miRNA binding	GO:0070878	0.498494	DGCR8
nucleic acid binding	GO:0003676	0.721821	BCL11B,JUNB,DGCR8,RPL37,SPAG7
protein-RNA adaptor activity	GO:0140517	0.995744	DGCR8
transcription cis-regulatory region binding	GO:0000976	1	BCL11B,JUNB
endopeptidase inhibitor activity	GO:0004866	1	CSTB
IL12 (67 proteins)
protein-macromolecule adaptor activity	GO:0030674	6.32325e-10	CASP8AP2,DDX20,FLYWCH1,JUND,KAT6A,NCOA3,NCOR1,NUP153,RBM33,TCF20,BCOR,DGCR8,DYNC1LI1,FXR1,JMJD1C,NCOA6,NIPBL,SRRT,TIAL1
nucleic acid binding	GO:0003676	5.82754e-05	AKAP8,CDKN2AIP,CXXC1,DDX20,FLYWCH1,JUNB,JUND,KAT6A,NCOR1,NUP153,RBM33,RNMT, SLX4,TCF20,TUBB4B,BCOR,DGCR8,FXR1,JMJD1C,MATR3,RANBP2,RBMX2,REST,SAFB2,SETX, SPTY2D1,SRRT,UPF3B,ZMAT3,KRR1,TIAL1
macromolecule metabolic process	GO:0043170	7.12051e-05	AFF1,AKAP8,CASP8AP2,CSTB,CWC25,CXXC1,DDX20,FBXL8,FBXO22,FLYWCH1,JUNB,JUND, KAT6A,NCOA3,NCOR1,NUP153,RAI1,RBM33,RNMT,SENP7,SLX4,TCF20,BCOR,CDK13,CNOT2, DGCR8,DIDO1,FXR1,JMJD1C,MATR3,NCOA6,NIPBL,PEAK1,RANBP2,RBMX2,REST,RPRD2, RPS6KA3,SAFB2,SETX,SPTY2D1,SRRT,TRIP11,UPF3B,USP42,ZFC3H1,KRR1,TIAL1,NPC1,UBE3C
positive regulation of post-transcriptional gene silencing by RNA	GO:1900370	0.00632685	DGCR8,FXR1,TIAL1
RNA transport	GO:0050658	0.0647464	NUP153,RBM33,FXR1,POM121,RANBP2
transcription repressor complex	GO:0017053	0.00694106	DDX20,JUND,NCOR1,REST
transcription factor AP-1 complex	GO:0035976	0.0139129	JUNB,JUND
Change peaked between 2-20 min
GO term	accession	adj. P-value	Proteins
IL15 (42 proteins)
RNA binding	GO:0003723	0.00478342	ARID5A,CDKN2AIP,CPSF7,RRP7A,SNRPB,KDM1A,NPM1,PDCD4,RBMX2,SBDS,UTP23, ANKHD1,HNRNPC,EIF3G
ribonucleoprotein complex binding	GO:0043021	0.0051539	IFRD2,SNRPB,NPM1,SBDS,HNRNPC
ribosome biogenesis	GO:0042254	0.000837476	RRP7A,NOA1,NPM1,RIOK2,SBDS,UTP23,CHD7
microtubule cytoskeleton organization	GO:0000226	0.00117165	HAUS8,CSNK1D,NPM1,SBDS,ZNF207,CEP192,NIN,CNTRL,PCNT
centrosome	GO:0005813	0.0020262	HAUS8,RRP7A,CSNK1D,NPM1,CEP192,NIN,CNTRL,PCNT
nucleus	GO:0005634	0.00245714	ARID5A,CDKN2AIP,CPSF7,CWC25,HAUS8,RRP7A,SNRPB,SUMO3,AFF1,CSNK1D,FBXO22,KDM1A,MYO1C,NPM1,PDCD4,RBMX2,RIOK2,RNF113A2,SBDS,SPTY2D1,TBX21,USP42,UTP23,ZEB1, ZNF207,HNRNPC,NIN,CHD7,EIF3G
IL12 (23 proteins)
cellular component organization or biogenesis	GO:0071840	0.0309888	COIL,DAXX,HAUS8,CHD3,GOLGA4,NRDE2,PCM1,PSMG2,AATF,ACAA2,ATAD1,MBNL1,PRKCA, RPS5,TGTP1,TGTP2,ACAD9
mRNA stabilization	GO:0048255	0.0344731	ARID5A,NRDE2,YBX1
nucleoplasm	GO:0005654	0.0182824	ARID5A,COIL,DAXX,ZC3H12D,CHD3,GOLGA4,NRDE2,PCM1,PLEKHA5,AATF,MBNL1
Change peaked at 2h
GO term	accession	adj. P-value	Proteins
IL15 (5 proteins)
protein binding	GO:0005515	1	COIL,MKI67,APLP2,CEP250
nucleic acid binding	GO:0003676	1	COIL,LSM12,MKI67,APLP2
IL12 (109 proteins)
RNA binding	GO:0003723	2.76357e-05	DDX41,GPKOW,LSM12,PINX1,RBM45,SLC4A1AP,ZCCHC17,ZCCHC7,SLU7,CELF2,EIF4B,HNRNPC,LRPPRC,MTDH,NOP53,PA2G4,RBM39,RPL23A,RPL26,RPL30,RPL5,RPS3,RPS7,SCAF4,SNRPD2, SRRM2,SRSF11,ZRANB2,FYTTD1,RBM7
DNA binding	GO:0003677	0.000128766	BCL11B,DDX41,ELL,FOXO1,HOPX,NEIL1,PHC3,QRICH1,SIRT1,TBX21,ZEB1,ZFP217,ARID1B,ATAD5,MCM2,MCM5,NCOR2,NSD1,STAT1,TOPBP1,TTF2,ZFP292,ZNF512,CHD1,LRPPRC,RPS3,RTF1, TCF25,APLP2
ATP-dependent activity	GO:0140657	0.0440682	DDX41,NUBP2,ATAD2,ATAD2B,ATAD5,HSPA14,MCM2,MCM5,TTF2,ABCF1,CHD1
translation	GO:0006412	1.50974e-08	ALKBH5,ASCC2,CDKAL1,AKT1,RPS17,ABCF1,EFL1,EIF4B,LRPPRC,PA2G4,RACK1,RPL23A,RPL26,RPL30,RPL34,RPL5,RPS3,RPS7,TCF25,ZC3H15
cell cycle	GO:0007049	0.00379315	ATXN10,CDCA2,CEP85,CSNK1D,PINX1,SIRT1,ZNF318,AKT1,ARID1B,ATAD5,MAD1L1,MCM2,MCM5,NUMA1,TOPBP1,NOP53,PAF1,PCNT,RACK1,RPS3,RBM7
intrinsic apoptotic signaling pathway	GO:0097193	0.00755974	QRICH1,SIRT1,AKT1,ATAD5,RACK1,RPL26,RPS3,RPS7,ZNF622
ribosome biogenesis	GO:0042254	0.0103537	EFL1,NOP53,PA2G4,RPL23A,RPL26,RPL5,RPS7,ZNF622,RPS17
cellular component organization or biogenesis	GO:0071840	0.0425951	ALKBH5,ASCC2,ATXN10,BCL11B,CDC123,CDCA2,CEP85,CSNK1D,GMFG,HOPX,NUBP2,OTUD6B,PINX1,POLR2M,SIRT1,SPECC1,UNC119B,AKT1,ARID1B,ATAD2,ATAD2B,CNTRL,MAD1L1,MCM2, NCOR2,NSD1,NUMA1,SLU7,TOPBP1,TTF2,AP3B1,CELF2,CHD1,EFL1,HDGFL2,NOP53,PA2G4, PCNT,RACK1,RPL23A,RPL26,RPL5,RPS3,RPS7,RTF1,SCAF4,SNRPD2,TCF25,ZNF622,APLP2, NDUFA9,RPS17
nucleus	GO:0005634	4.8471e-16	ALKBH5,ASCC2,BCL11B,CDCA2,CEP85,CSNK1D,DDX41,ELL,FAM76B,FOXO1,GON4L,GPKOW, HOPX,KRI1,NEIL1,NUBP2,PHC3,PINX1,POLR2M,PPP2R1B,QRICH1,RBM45,SIRT1,SLC4A1AP, SPECC1,TBX21,ZCCHC17,ZCCHC7,ZEB1,ZFP217,ZNF318,AKT1,ARID1B,ATAD2,ATAD2B,ATAD5, FKBP5,HERC4,MAD1L1,MALT1,MCM2,MCM5,NCOR2,NSD1,NUMA1,SLU7,STAT1,TOPBP1,TTF2, ZFP292,ZNF512,ABCF1,CELF2,CHD1,CLASRP,ETHE1,HDGFL2,HNRNPC,LRPPRC,MTDH,NOP53, PA2G4,PAF1,RACK…
