## Supplementary Table 1 for "Differential reconfiguration of the RNA-interactome during low glucose stress in memory and cytotoxic T cells"

### Sheet: A
Up in both (20)						Up in IL15 (18)						Up in IL12 (119)												Down (67)
	IL15 RNA-int	IL15 Total	IL12 RNA-int	IL12 Total			IL15 RNA-int	IL15 Total	IL12 RNA-int	IL12 Total			IL15 RNA-int	IL15 Total	IL12 RNA-int	IL12 Total			IL15 RNA-int	IL15 Total	IL12 RNA-int	IL12 Total			IL15 RNA-int	IL15 Total	IL12 RNA-int	IL12 Total			IL15 RNA-int	IL15 Total	IL12 RNA-int	IL12 Total
Arid5a						Mapk1ip1l						Ahdc1						Arid1b						Cntrl			20m-2h			Ethe1			20m-2h
Cwc25						Cpsf7						Akap8						Atad2b						Pcm1						Krr1			20m-2h
Junb						Snrpb	5m					Aven						Bcor				10m		Cep250						Mtdh			20m-2h
Mmtag2						Ifrd2	first 20m					Casp8ap2						Cdk13						Nin						Tial1			20m-2h
Coil			first 20m			Rrp7a	20m					Cep170b						Dido1						Pcnt			2h	20m		Abcf1			2h
Haus8		2h	first 20m			Sumo3	20m					Cep85						Dus3l						Aplp2	2h		2h			Ap3b1			2h
Aff1						Spag7	first 20m					Custos						Dync1li1						Chd7	5m					Celf2			2h
Bcl11b						Rpl37	1m-2m					Cxxc1						Fkbp5						Eif3g	5m					Chd1			2h
Cstb						Myo1c	2m					Daxx						Fxr1						Nras	2m-5m					Clasrp			2h
Gpalpp1						Rnf113a2	2m-5m					Ddx20						Herc4						Suclg1						Efl1			2h
Tbx21						Kdm1a	5m					Ddx41						Ifi203						Hnrnpc	5m					Eif4b			2h
Zeb1						Noa1	5m					Ell						Jmjd1c						Cd82	5m		2h			Hdgfl2			2h
Csnk1d	first 5m					Npm1	5m					Fnbp4						Matr3						Cep192	5m					Lrpprc			2h
Spty2d1						Pdcd4	5m					Gon4l				20m		Ncoa6				2h		Ankhd1	20m					Nmt2			2h
Usp42						Riok2	5m					Hopx						Ncor2		20m				Mki67	2h					Nop53			2h
Rbmx2	first 5m					Sbds	5m					Jund						Nipbl						Acad9			first 2m			Paf1			2h
Dgcr8	2h					Znf207	20m					Kat6a						Nrde2						Ube3c			10s-30s			Rbm39			2h
Fbxo22	20m		first 1m			Utp23	2h					Ncoa3						Nsd1						Fam120c			2h			Rpl23a			2h
Lsm12	20m-2h		2h									Ncor1						Numa1						Fyttd1			2h			Rpl26			2h
Cdkn2aip	2m		10s-1m									Nubp2						Peak1						Ndufa9			2h			Rpl30		2h	2h
												Phc3						Plekha5						Npc1			2h			Rpl34			2h
												Pinx1						Pom121		20m		10m		Rbm7			2h			Rpl5			2h
												Polr2m						Psmg2						Rps17			2h			Rps3			2h
												Rai1						Ranbp2						Aatf						Rps7			2h
												Rbm33						Rest						Pa2g4						Rtf1			2h
												Rnf214						Rprd2						Rack1						Scaf4			2h
												Rnmt						Safb2						Atad1			first 20m			Sec61b			2h
												Rsbn1						Setx						Rps5			first 20m			Snrpd2			2h
												Senp7						Topbp1						Tgtp1;Tgtp2			1m-20m			Srrm2			2h
												Sirt1						Trip11						Acaa2			5m			Srsf11			2h
												Slc4a1ap						Ttf2						Mbnl1			20m	20m		Tcf25			2h
												Slx4						Upf3b						Prkca			20m			Ybx1		2h	2h
												Tubb4b						Vps26a												Zc3h15			2h
												Tubb5						Zfc3h1												Znf622			2h
												Unc119b						Zfp292												Zranb2			2h
												Zcchc17						Znf106
												Zfp217				2h		Srrt			first 5m
												Znf318						Cnot2			30s-20m
												Flywch1			first 5m			Atad2			20m-2h
												Nup153			first 5m			Golga4			20m-2h
												Zc3h12d			first 20m			Hspa14			20m-2h
												Cmss1			20m-2h			Tmem209			20m-2h
												Aacs			2h			Akt1			2h
												Alkbh5			2h			Atad5			2h
												Ascc2			2h			Chd3			2h
												Atxn10			2h			Galk1			2h
												Cdc123			2h			Mad1l1			2h
												Cdca2			2h			Malt1			2h
												Cdkal1			2h	20m		Mcm2			2h
												Fam76b			2h			Mcm5			2h
												Fbxl8			2h			Rps6ka3			2h
												Foxo1			2h			Slu7			2h
												Gmfg			2h			Stat1			2h
												Gpkow			2h			Zmat3			2h
												Kri1			2h			Znf512			2h
												Neil1			2h
												Otud6b			2h
												Ppp2r1b			2h
												Qrich1			2h
												Rasgrp2			2h
												Rbm45			2h
												Specc1			2h
												Tcf20			2h
												Zcchc7			2h

### Sheet: B
Change peaked in 1st min			Change peaked between 2-20 min			Change peaked at 2h
IL15 (7)	IL12 (66)		IL15 (42)	IL12 (23)		IL15 (5)	IL12 (109)
Bcl11b	Aff1		Arid5a	Ahdc1		Coil	Aacs
Junb	Akap8		Cdkn2aip	Arid5a		Lsm12	Alkbh5
Cstb	Aven		Cpsf7	Coil		Aplp2	Ascc2
Dgcr8	Casp8ap2		Cwc25	Daxx		Cep250	Atxn10
Rpl37	Cdkn2aip		Haus8	Haus8		Mki67	Bcl11b
Spag7	Cmss1		Ifrd2	Zc3h12d			Cdc123
Pcm1	Cstb		Mapk1ip1l	Chd3			Cdca2
	Cwc25		Mmtag2	Dus3l			Cdkal1
	Cxxc1		Rrp7a	Golga4			Cep170b
	Ddx20		Snrpb	Nrde2			Cep85
	Fbxl8		Sumo3	Pcm1			Csnk1d
	Fbxo22		Aff1	Plekha5			Custos
	Flywch1		Csnk1d	Psmg2			Ddx41
	Fnbp4		Fbxo22	Vps26a			Ell
	Gpalpp1		Gpalpp1	Acad9			Fam76b
	Junb		Kdm1a	Aatf			Foxo1
	Jund		Myo1c	Acaa2			Gmfg
	Kat6a		Noa1	Atad1			Gon4l
	Ncoa3		Npm1	Mbnl1			Gpkow
	Ncor1		Pdcd4	Prkca			Hopx
	Nup153		Rbmx2	Rps5			Kri1
	Rai1		Riok2	Tgtp1;Tgtp2			Lsm12
	Rbm33		Rnf113a2	Ybx1			Mmtag2
	Rnf214		Sbds				Neil1
	Rnmt		Spty2d1				Nubp2
	Rsbn1		Tbx21				Otud6b
	Senp7		Usp42				Phc3
	Slx4		Utp23				Pinx1
	Tcf20		Zeb1				Polr2m
	Tubb4b		Znf207				Ppp2r1b
	Tubb5		Chd7				Qrich1
	Bcor		Cntrl				Rasgrp2
	Cdk13		Eif3g				Rbm45
	Cnot2		Nras				Sirt1
	Dgcr8		Pcnt				Slc4a1ap
	Dido1		Ankhd1				Specc1
	Dync1li1		Cd82				Tbx21
	Fxr1		Cep192				Unc119b
	Ifi203		Hnrnpc				Zcchc17
	Jmjd1c		Nin				Zcchc7
	Matr3		Suclg1				Zeb1
	Ncoa6						Zfp217
	Nipbl						Znf318
	Peak1						Akt1
	Pom121						Arid1b
	Ranbp2						Atad2
	Rbmx2						Atad2b
	Rest						Atad5
	Rprd2						Cntrl
	Rps6ka3						Fkbp5
	Safb2						Galk1
	Setx						Herc4
	Spty2d1						Hspa14
	Srrt						Mad1l1
	Tmem209						Malt1
	Trip11						Mcm2
	Upf3b						Mcm5
	Usp42						Ncor2
	Zfc3h1						Nsd1
	Zmat3						Numa1
	Znf106						Slu7
	Npc1						Stat1
	Ube3c						Topbp1
	Krr1						Ttf2
	Suclg1						Zfp292
	Tial1						Znf512
							Aplp2
							Fam120c
							Fyttd1
							Ndufa9
							Rbm7
							Rps17
							Abcf1
							Ap3b1
							Cd82
							Celf2
							Chd1
							Clasrp
							Efl1
							Eif4b
							Ethe1
							Hdgfl2
							Hnrnpc
							Lrpprc
							Mtdh
							Nmt2
							Nop53
							Pa2g4
							Paf1
							Pcnt
							Rack1
							Rbm39
							Rpl23a
							Rpl26
							Rpl30
							Rpl34
							Rpl5
							Rps3
							Rps7
							Rtf1
							Scaf4
							Sec61b
							Snrpd2
							Srrm2
							Srsf11
							Tcf25
							Zc3h15
							Znf622
							Zranb2
